# Antiviral defense via nucleotide depletion in bacteria

**DOI:** 10.1101/2021.04.26.441389

**Authors:** Nitzan Tal, Adi Millman, Avigail Stokar-Avihail, Taya Fedorenko, Azita Leavitt, Sarah Melamed, Erez Yirmiya, Carmel Avraham, Gil Amitai, Rotem Sorek

## Abstract

DNA viruses and retroviruses need to consume large quantities of deoxynucleotides (dNTPs) when replicating within infected cells. The human antiviral factor SAMHD1 takes advantage of this vulnerability in the viral life cycle, and inhibits viral replication by degrading dNTPs into their constituent deoxynucleosides and inorganic phosphate. In this study we report that bacteria employ a similar strategy to defend against phage infection. We found a family of defensive dCTP deaminase proteins that, in response to phage infection, convert dCTP into deoxy-uracil nucleotides. A second family of phage resistance genes encode dGTPase enzymes, which degrade dGTP into phosphate-free deoxy-guanosine (dG) and are distant homologs of the human SAMHD1. Our results show that the defensive proteins completely eliminate the specific deoxynucleotide (either dCTP or dGTP) from the nucleotide pool during phage infection, thus starving the phage of an essential DNA building block and halting its replication. Both defensive genes are found in a diverse set of bacterial species and are specifically enriched in *Vibrio* genomes. Our study demonstrates that manipulation of the deoxynucleotide pool is a potent antiviral strategy shared by both prokaryotes and eukaryotes.
