## Supplementary material for "Antiviral defense via nucleotide depletion in bacteria": Table S5

### Sheet: Sheet1
	Species	Gene	Synthesized sequence	Acession of synthesized gene in the IMG database	Plasmid	Induction
1	Escherichia coli U09	dCTP deaminase	GCACCATCAACGAAAAAGCCCACATCTGTGGGCTTTCATGTTACCAGGAGCCGCGGCTCCTTTGCGTATCCTTTTATGTCTCCTCACCGTCTGGTCGGTGTTTTGCTGAGACTTCTAACTTCCTGTTTTTGTTGGTGTTGTCCTTACACCGTCCAATCATGATTGGTGGGCTGGCGGGAGTTGAACCCGCGTCCGAAATTCCTACATACCATTTTTATTATAGTAAAAACAGTAGATTATGTTTGAAAACAATGTGTTAGTGTTATTTTGTATTTGCTCGTCTTACGCGTTTTTAATGCTCTGCCGCCAAAGTGCCGCCATTACATCAAGTATCTAGAATAAAATTAGTTAATAAATTACAATTAATATGTTAATTGTTCTTGCATTCATAAGTGGGAC…	2677870675	pSG1	none
2	Escherichia coli AW1.7	dCTP deaminase	AACTTGTTGATTTTTTTGAGTTCTGGATGATAATTGGAGGGACCATGTAAATATTATGTGCTAAAGTATAACGGATCAAAACGATGGCGGAACAAAAATTCATAAGTGAGTTATTTTTAGAAAATAATCAATTCATCCTGGTTGGTTTAACTGGGAGGACTGGTTCAGGTTGTACTACTACAGCAAATATATTAGAAAGTAAAAGCATTGCCTTTCCTGAATTAAGTGGTTTGAGTGGGTTTTATAAGGGTTTAGATAAAAGGCGTTACTCTATAGTTAAAAAGTTTGCTGAAGAGCATTGGGAGAATTTTTATTCGATAAAGGTCAGTGACCTTATATCAATATACTTACTATTATTACCTGCTGTAAAGTTAACTAGTTTCATATATTCTTGCGGAG…	2699630497	pSG1	none
3	Escherichia coli G177	dGTPase	ATGACACACAGCAAAGAACAGCTCTGGTCTGAACGTCAGGGGAACAATACCCGTAGGCCAGATGAAATAAGGTCGGAATACGAACGTGATCTTTCCCGACTAATCCACTCTTCCGCGTTCAGACGATTACAGTCGAAGACGCAGGTGCTGGGGCTGGGCGAGAGCGACTTCTACCGCACACGGCTGACTCACTCTATGGAGGTAGCGCAGATTGGCAGCGGCATCCTGTCTCAGCTGAATATACGCTATCCCGTTGGGGTAGCGACTGAGGCGGAATTCCTGCCTCACCCAAGCCTTATGCAGGCTATCTGCCTTGCCCACGATATCGGCCATCCCCCCTTCGGTCATGGTGGTGAAGTTGCGCTTAACTACTGCATGAGAGCCTATGGAGGCTTTGAG…	2704680458	pBad	0.2% arabinose
4	Mesorhizobium sp. URHA0056	dGTPase	ATGGTGTGGGCAGATCGCCGCGAGGCATGGTTACAACGATCATTCGACGCGCGCACGCCAGGCGATGTCGATTATGCGCGCGTCATTCATTCAGCTTCATTTCGGCGCCTCCAAGGCAAAACTCAGATCTTGAACCTGGGCGACAGTGACTTTTACAGAACACGTCTCACGCACTCGCTCGAGGTTGCGCAGATAGCTGTCGGGCTGACGATCCAACTCCGGCACAACCTGCCCAGCCACAAAGCAATTCATTCTCTGCCCGAGCGAAGCTTGATGCAGGCTATCGCCTGCACTCACGATCTCGGACACCCGCCGTTCGGTCATGGCGGCGAGGTCGCGCTAAACTACTGCATGCGCGATGCCGGCGGCTTTGAGGGTAACGGGCAAACGCTTCGCATC…	2522901616	pBad	0.2% arabinose
5	Pseudoalteromonas luteoviolacea DSM6061	dGTPase	ATGAGTCTCGAAAACTCAGCTTGGGAAGTACGCCAGTCCCCACAAGAACTAAGGAAAGATGATCATCGTAGCGAATACGACAGAGATGAAGCTCGGTTAATTCACTCATCAGCATTCAGGAGGCTTCAATCAAAAACTCAAGTTCTAGGCTTAGGAGAAAGCGATTTCTATCGAACTAGGCTGACACACTCTATGGAAGTTGCACAAATTGGTAGAGGCATCGTTCAGTATTTAAGTAAGAAAAAAGTAGAAAACGCAGATAAGTTACCTCCAAGTGAATTAATTACAGCTATTTGTCTAGCACATGATATTGGGCATCCACCATTCGGACACGGCGGTGAGGTAGCTCTAAATTACTGTATGAGAGATTATGGTGGATTTGAAGGAAATGGGCAGACT…	2731093246	pBad	0.2% arabinose
6	Shewanella putrefaciens CN-32	dGTPase	ATGGGCAGTTTAGAACAACGTAGATTAGAACAAGATAAAAGACCTGATGATGTTAGAGATGAATATGATAGGGATGAAGCTAGGCTAATTCATTCAGCAGCATTTAGACGTTTACAATCAAAAACTCAAGTTTTAGGGCTAGGTGAGAGTGATTTTTATAGAACTCGACTAACGCACTCAATGGAAGTAGCTCAAATTGGCAGAGGTATAGTTCAATACCTTAGTAAAAATAAGAAGTTTGCGGAATATCATGAGCACTTACCCAACACTTCATTAATAACAGCTATTTGCTTAGCTCACGACATTGGTCACCCTCCTTTTGGTCATGGAGGTGAAGTAGCTTTAAATTATTGTATGCGTGAGCATGGTGGCTTTGAGGGGAATGGTCAAACGTTAAGA…	2524134135	pBad	0.2% arabinose
7	Psychrobacter sp. LV10R520-6	dGTPase	ATGATTGATGGTATTGACAAGAAAAAAATGAAAGAGCGAAGAGAGCCTACAGACCACCGTCGTGGTGATGTTCGCAGTGAGTATGATAGAGATGAAGCAAGGCTAATACATTCAGCTGCCTTTCGGCGGCTACAGTCCAAAACTCAAGTCTTAGGTTTGGGTGAAAGCGACTTTTACCGTACTCGATTGACACACTCTATGGAAGTAGCACAAATTGGTCGAGGTATTGTTCAATATCTTAATAAGAAGAAAAAATTCAAAGAGTACAAGGATTACTTGCCTGATATATCTTTAATTACAGCAATTTGTTTAGCGCATGATATTGGGCATCCTCCTTTTGGTCATGGCGGAGAAGTAGCTCTCAATTACTGTATGAGAGACTATGGTGGATTTGAAGGT…	2617288150	pBad	0.2% arabinose
8	Enterobacter sp. ODB01	dGTPase	ATGCAAGCAGTATGTCTCGCACATGATATTGGACATCCTCCATTTGGTCACGGCGGTGAGGTAGCTCTTAACTACTGTATGCTGGATTACGGTGGTTTTGAAGGAAACGGCCAGACGCTTCGCATTCTCTCGAAACTAGATAAGTATACCTTAGAACACGGACTCGATCCTACACGCAGACTTCTTCTAGGCGTACTGAAATATCCGGTTAGATACTCGGATCTAGTGGTTAAAAAAGACAGTATCGCGGCCACTATCGGATCGCCGAACTGGCTCTTTAAGTCATCTGATTTTAAACCTCCAAAATGCTATCTAGATTCAGAATGCGATATTGTAGAATTTGCTCTCTCACCATTTACTGAACAGGATCGGAGGCTTTTTACTTCCTTTAAAGATGGT…	2689380450	pBad	0.2% arabinose
